# Identifying images in the biology literature that are problematic for people with a color-vision deficiency

**DOI:** 10.1101/2023.11.29.569308

**Authors:** Harlan P. Stevens, Carly V. Winegar, Arwen F. Oakley, Stephen R. Piccolo

**Affiliations:** Department of Biology, Brigham Young University, Provo, UT, USA

**Keywords:** accessibility, color vision deficiency, deuteranopia, scientific publishing, image classification, convolutional neural network

## Abstract

To help maximize the impact of scientific journal articles, authors must ensure that article figures are accessible to people with color-vision deficiencies (CVDs), which affect up to 8% of males and 0.5% of females. We evaluated images published in biology-and medicine-oriented research articles between 2012 and 2022. Most included at least one color contrast that could be problematic for people with deuteranopia (“deuteranopes”), the most common form of CVD. However, spatial distances and within-image labels frequently mitigated potential problems. Initially, we reviewed 4,964 images from *eLife*, comparing each against a simulated version that approximated how it might appear to deuteranopes. We identified 636 (12.8%) images that we determined would be difficult for deuteranopes to interpret. Our findings suggest that the frequency of this problem has decreased over time and that articles from cell-oriented disciplines were most often problematic. We used machine learning to automate the identification of problematic images. For hold-out test sets from *eLife* (n = 879) and PubMed Central (n = 1,191), a convolutional neural network classified the images with areas under the precision-recall curve of 0.75 and 0.38, respectively. We created a Web application (https://bioapps.byu.edu/colorblind_image_tester); users can upload images, view simulated versions, and obtain predictions. Our findings shed new light on the frequency and nature of scientific images that may be problematic for deuteranopes and motivate additional efforts to increase accessibility.
