## Additional Data File 3 for "Identifying images in the biology literature that are problematic for people with a color-vision deficiency"

### Sheet: Sheet1
Test set	Model type	Metric	Value
eLife	Logistic Regression	AUROC	0.82
eLife	Logistic Regression	AUPRC	0.49
eLife	Logistic Regression	Accuracy	0.75
eLife	Logistic Regression	Precision	0.38
eLife	Logistic Regression	Recall	0.75
eLife	Logistic Regression	F1 score	0.51
eLife	Logistic Regression	True positives	113
eLife	Logistic Regression	True negatives	545
eLife	Logistic Regression	False positives	184
eLife	Logistic Regression	False negatives	37
eLife	Convolutional Neural Network	AUROC	0.89
eLife	Convolutional Neural Network	AUPRC	0.75
eLife	Convolutional Neural Network	Accuracy	0.9
eLife	Convolutional Neural Network	Precision	0.7
eLife	Convolutional Neural Network	Recall	0.67
eLife	Convolutional Neural Network	F1 score	0.69
eLife	Convolutional Neural Network	True positives	101
eLife	Convolutional Neural Network	True negatives	686
eLife	Convolutional Neural Network	False positives	43
eLife	Convolutional Neural Network	False negatives	49
PubMed Central	Logistic Regression	AUROC	0.73
PubMed Central	Logistic Regression	AUPRC	0.16
PubMed Central	Logistic Regression	Accuracy	0.72
PubMed Central	Logistic Regression	Precision	0.17
PubMed Central	Logistic Regression	Recall	0.58
PubMed Central	Logistic Regression	F1 score	0.27
PubMed Central	Logistic Regression	True positives	60
PubMed Central	Logistic Regression	True negatives	802
PubMed Central	Logistic Regression	False positives	285
PubMed Central	Logistic Regression	False negatives	44
PubMed Central	Convolutional Neural Network	AUROC	0.78
PubMed Central	Convolutional Neural Network	AUPRC	0.39
PubMed Central	Convolutional Neural Network	Accuracy	0.9
PubMed Central	Convolutional Neural Network	Precision	0.43
PubMed Central	Convolutional Neural Network	Recall	0.37
PubMed Central	Convolutional Neural Network	F1 score	0.39
PubMed Central	Convolutional Neural Network	True positives	38
PubMed Central	Convolutional Neural Network	True negatives	1036
PubMed Central	Convolutional Neural Network	False positives	51
PubMed Central	Convolutional Neural Network	False negatives	66
