## Additional Data File 4 for "Identifying images in the biology literature that are problematic for people with a color-vision deficiency"

### Sheet: CNN_Misclassifications_Testing
image_file_path	label	predicted_label	probability_problematic	Conclusion	Comments
TestingImages/unfriendly/elife-03198-fig1-v2.jpg	Definitely problematic	Definitely okay	5.57954e-08	Understandable	In Figure A, there are green and orange dots. These may disappear in a 224x224 image. There is no red in the image, but the green/orange do not have enough contrast.
TestingImages/unfriendly/elife-04551-fig10-v2.jpg	Definitely problematic	Definitely okay	1.01375e-07	Understandable	Each figure contains a heatmap from Red to Blue. Even though the heatmap is labeled, it it still hard to distinguish between the shades of green. Most labeled heatmaps in the training dataset were marked as definitely OK.
TestingImages/unfriendly/elife-20532-fig7-v1.jpg	Definitely problematic	Definitely okay	1.94277e-07	Understandable	In Figure C, there is a tiny red dot that overlaps with the green in the image. Without this dot, the image would likley be colorblind friendly due to distance. This red dot may disappears in a 224x224 image.
TestingImages/unfriendly/elife-01948-fig1-v1.jpg	Definitely problematic	Definitely okay	2.3202e-07	Unclear	Figure B contains a colored image of a cell. While it is labeled, there are many organelles that are not labeled, so labeling does not mitigate the color issues.
TestingImages/unfriendly/elife-04346-fig4-v1.jpg	Definitely problematic	Definitely okay	8.66787e-07	Understandable	There might be enough contrast in Figures A and B between the green and the orange even though there are bad labels. In retrospect, it could be justified to label this image as Probably Problematic.
TestingImages/unfriendly/elife-11282-fig9-v2.jpg	Definitely problematic	Definitely okay	1.99666e-06	Agree	Looking back at this image, this image has enough contrast. Figure C has overlapping colors (red, green, and orange), but there is enough contrast.
TestingImages/unfriendly/elife-00800-fig5-v2.jpg	Definitely problematic	Definitely okay	9.92406e-05	Understandable	Sub Figure C pink and blue look too similar. The line is thin, so maybe in 224x224 the model missed it.
TestingImages/unfriendly/elife-61011-fig5-v1.jpg	Definitely problematic	Definitely okay	9.99665e-05	Unclear	Figure B is definetly problematic with red and green. Unclear why the model did not predict this.
TestingImages/unfriendly/elife-42182-fig7-v1.jpg	Definitely problematic	Definitely okay	0.000278246	Unclear	Figure A has red and green overlap that is hard to distinguish. Unclear why the model did not predict this.
TestingImages/unfriendly/elife-13879-fig4-v2.jpg	Definitely problematic	Definitely okay	0.000300019	Unclear	Figure D is the hardest to read, because of the purple and blue, but even without that, Figure A has a red-green heatscale without a label that is hard to read.
TestingImages/unfriendly/elife-21052-fig5-v2.jpg	Definitely problematic	Definitely okay	0.000508721	Understandable	The bottom figures have clear color issues between red and green in the merged figure. The overlap is small, so maybe in the 224x224 image the model missed it.
TestingImages/unfriendly/elife-00170-fig4-v1.jpg	Definitely problematic	Definitely okay	0.000561382	Agree	Figure E the red labels fade a little into the cell. However, in retrospect, this might still be readable and the figure could be OK.
TestingImages/unfriendly/elife-15271-fig1-v2.jpg	Definitely problematic	Definitely okay	0.000579071	Unclear	Figure B, E, and I have unlabled green, red, orange and blue without constrast. Unclear why the model missed it.
TestingImages/unfriendly/elife-17441-fig5-v1.jpg	Definitely problematic	Definitely okay	0.000601021	Unclear	This figure has red/green overlap in A. Unclear why the model missed it.
TestingImages/unfriendly/elife-01067-fig5-v1.jpg	Definitely problematic	Definitely okay	0.000662791	Understandable	The red, brown and green may be too similar. Perhaps the model thought they had enough constrast.
TestingImages/unfriendly/elife-01982-fig3-v1.jpg	Definitely problematic	Definitely okay	0.000941777	Unclear	Green, yellow, and orange are too similar in A. Unclear why the model missed it.
TestingImages/unfriendly/elife-20156-fig8-v1.jpg	Definitely problematic	Definitely okay	0.00212913	Understandable	The lower figures have green, red, and blue. The green might be too small to see in 224x224.
TestingImages/unfriendly/elife-19735-fig6-v2.jpg	Definitely problematic	Definitely okay	0.00286383	Understandable	Figure A has a tiny amount of unmarked red. This might be too small to see in 224x224.
TestingImages/unfriendly/elife-07398-fig2-v2.jpg	Definitely problematic	Definitely okay	0.00432329	Understandable	The pink in H fades into gray. The change might be too faint for the model to notice/we didn't train much on pink disappearing into tissue.
TestingImages/unfriendly/elife-12059-fig5-v1.jpg	Definitely problematic	Definitely okay	0.00464464	Unclear	Figure C, orange red and green are too similar. Unclear why the model missed it.
TestingImages/unfriendly/elife-15034-fig1-v1.jpg	Definitely problematic	Definitely okay	0.00521574	Unclear	Red fades in figure A, but there are lots of colorblind problems in this image. Unclear why the model missed it.
TestingImages/unfriendly/elife-03703-fig1-v2.jpg	Definitely problematic	Definitely okay	0.00607009	Unclear	Red and green cells without labels in A. Unclear why the model missed it.
TestingImages/unfriendly/elife-10110-fig5-v2.jpg	Definitely problematic	Definitely okay	0.00719825	Agree	Panel A, red label disappears into the background. However, I would argue that this isn't 'Definitely Problematic' in retrospect, but rather 'Probably Okay'.
TestingImages/unfriendly/elife-59288-fig6-v2.jpg	Definitely problematic	Definitely okay	0.0135318	Unclear	The green and orange in the protein in Figure A are too similar. Unclear why the model missed it.
TestingImages/unfriendly/elife-01749-fig6-v1.jpg	Definitely problematic	Definitely okay	0.0143056	Unclear	The red disappears in figure F into the blue. Unclear why the model missed it.
TestingImages/unfriendly/elife-03422-fig3-v1.jpg	Definitely problematic	Definitely okay	0.0150647	Unclear	Pink and blue fade into the same color in Figure C. Unclear why the model missed it.
TestingImages/unfriendly/elife-61276-fig1-v2.jpg	Definitely problematic	Definitely okay	0.0207261	Unclear	Multiple figures have color issues with red, green, orange, blue, etc. Unclear why the model missed it.
TestingImages/unfriendly/elife-50770-fig5-v1.jpg	Definitely problematic	Definitely okay	0.025159	Unclear	Red fades in figure B. Unclear why the model missed it.
TestingImages/unfriendly/elife-49818-fig4-v2.jpg	Definitely problematic	Definitely okay	0.0344868	Understandable	Green and red overlap in figure A. Might be too small in a 224x224 image.
TestingImages/unfriendly/elife-56110-fig6-v2.jpg	Definitely problematic	Definitely okay	0.0350542	Understandable	Figure B has a red/green/blue merge, however it is very small. Might be too small in a 224x224 image.
TestingImages/unfriendly/elife-38554-fig2-v2.jpg	Definitely problematic	Definitely okay	0.0369998	Understandable	Red fades into blue in Figure G. Possibly not problematic because of the heatmap.
TestingImages/unfriendly/elife-04577-fig10-v1.jpg	Definitely problematic	Definitely okay	0.0423312	Unclear	Multiple figures have color issues with red, green, orange, blue, etc. Unclear why the model missed it.
TestingImages/unfriendly/elife-50354-fig1-v2.jpg	Definitely problematic	Definitely okay	0.045102	Unclear	Pink fades into blue in figure D''. Unclear why the model missed it.
TestingImages/unfriendly/elife-21394-fig1-v2.jpg	Definitely problematic	Definitely okay	0.0602424	Unclear	Green and orange dots are far too similar. Unclear why the model missed it.
TestingImages/unfriendly/elife-22709-fig1-v2.jpg	Definitely problematic	Definitely okay	0.0604133	Unclear	Red fades into green on the protein. Unclear why the model missed it.
TestingImages/unfriendly/elife-06996-fig6-v2.jpg	Definitely problematic	Definitely okay	0.0979396	Understandable	Red and green merge in A and G. Might be too small in a 224x224 image.
TestingImages/unfriendly/elife-09972-fig2-v1.jpg	Definitely problematic	Definitely okay	0.101316	Unclear	Pink fades into blue in figure H. Unclear why the model missed it.
TestingImages/unfriendly/elife-68372-fig1-v2.jpg	Definitely problematic	Definitely okay	0.149337	Unclear	Merged image in R is problematic with red and green. Unclear why the model missed it.
TestingImages/unfriendly/elife-36953-fig4-v2.jpg	Definitely problematic	Definitely okay	0.152881	Unclear	Merged image in R is problematic because of red and green. Unclear why the model missed it.
TestingImages/unfriendly/elife-46629-fig1-v2.jpg	Definitely problematic	Definitely okay	0.21205	Understandable	Figure F has red to green shading without a label. It is hard to notice in a normal image.
TestingImages/unfriendly/elife-57179-fig3-v1.jpg	Definitely problematic	Definitely okay	0.229875	Unclear	Green and orange overlap in Subfigures A-C. Unclear why the model missed it.
TestingImages/unfriendly/elife-03743-fig7-v1.jpg	Definitely problematic	Definitely okay	0.275651	Understandable	No red and green issues, but the red fades into the background. Honestly, this might be okay still. I can understand retroactively why the model thought it was OK.
TestingImages/unfriendly/elife-66718-fig7-v2.jpg	Definitely problematic	Definitely okay	0.305763	Unclear	Red, green, and pink issues in most figures. Unclear why the model missed it.
TestingImages/unfriendly/elife-27356-fig1-v2.jpg	Definitely problematic	Definitely okay	0.325756	Unclear	Microarray with red and green plus a heatmap from blue to green red. However, the heatmap is labeled. The microarray might be too small to see in 224x224.
TestingImages/unfriendly/elife-27293-fig6-v2.jpg	Definitely problematic	Definitely okay	0.344553	Unclear	Figure C has many colors overlapping. Unclear why the model missed it.
TestingImages/unfriendly/elife-77740-fig6-v1.jpg	Definitely problematic	Definitely okay	0.388249	Unclear	Figure D has red, green, and blue. Unclear why the model missed it.
TestingImages/unfriendly/elife-01741-fig9-v1.jpg	Definitely problematic	Definitely okay	0.424171	Agree	The green and orange in Figure A may be too similar. In restrospect, they may have enough constrast.
TestingImages/unfriendly/elife-08649-fig7-v2.jpg	Definitely problematic	Definitely okay	0.426778	Unclear	Red and green cells without labels in A. Unclear why the model missed it.
TestingImages/unfriendly/elife-57779-fig6-v2.jpg	Definitely problematic	Definitely okay	0.483084	Understandable	Lots of images of cells, and B has red/green merged image. However, the green is small, so it might not show up in a 224x224 image.
TestingImages/friendly/elife-51466-fig1-v3.jpg	Definitely okay	Definitely problematic	0.999996	Agree	Red green merge in cells. In retrospect, it could be problematic because the red fades into the blue.
TestingImages/friendly/elife-43944-fig8-v1.jpg	Definitely okay	Definitely problematic	0.999993	Agree	Red and green in A likely have enough constrast, however in retrospect, the red does fade into the background, so this image could be unfriendly.
TestingImages/friendly/elife-29507-fig2-v2.jpg	Definitely okay	Definitely problematic	0.999733	Understandable	This figure does not have enough contrast between red and green, but it did have labels. The machine learning model must not have taken that into account.
TestingImages/friendly/elife-48198-fig1-v1.jpg	Definitely okay	Definitely problematic	0.999695	Understandable	Green and orange in B. There is enough contrast, but its understandble why the model predicted it would be unfriendly.
TestingImages/friendly/elife-56374-fig7-v2.jpg	Definitely okay	Definitely problematic	0.998508	Agree	In retrospect, I think that this image is correctly classified as unfriendly. There is not enough contrast in D between red, green, and blue.
TestingImages/friendly/elife-50260-fig2-v1.jpg	Definitely okay	Definitely problematic	0.997707	Understandable	Red and green merged in cells, but there is enough contrast.
TestingImages/friendly/elife-53945-fig1-v2.jpg	Definitely okay	Definitely problematic	0.991838	Agree	In retrospect, I think that this image is correctly classified as unfriendly. In H, the purple fades completely into the blue and there are no labels.
TestingImages/friendly/elife-58686-fig8-v1.jpg	Definitely okay	Definitely problematic	0.988027	Understandable	In Figure E, there is red, green, orange, and blue on a dark background, but there is enough contast between them. Understandable why the model thought that there wasn't.
TestingImages/friendly/elife-01197-fig5-v1.jpg	Definitely okay	Definitely problematic	0.986415	Unclear	There is a cell with green and blue in it, and a separate figure with red and orange. Unclear why the model failed.
TestingImages/friendly/elife-70988-fig2-v1.jpg	Definitely okay	Definitely problematic	0.986144	Agree	There are a lot of overlapping colors without labels in all the figures. In retrospect, I agree with the model that this should have been definitely problematic.
TestingImages/friendly/elife-69099-fig4-v1.jpg	Definitely okay	Definitely problematic	0.983477	Unclear	Figures with cells, one with green and one with red, but the merge is with red and blue.
TestingImages/friendly/elife-60108-fig7-v2.jpg	Definitely okay	Definitely problematic	0.975664	Unclear	Microarray with yellow and purple, and heatmap with shades of green. Unclear why the model failed.
TestingImages/friendly/elife-55965-fig2-v2.jpg	Definitely okay	Definitely problematic	0.974712	Unclear	Green and purple merged images of cells, however the colors are not too similar. Unclear why the model failed.
TestingImages/friendly/elife-38752-fig5-v3.jpg	Definitely okay	Definitely problematic	0.964334	Agree	Red fades into the background in A, C, and E. In retrospect, I agree with the model that this image would be hard to read for someone with CVD.
TestingImages/friendly/elife-45559-fig13-v2.jpg	Definitely okay	Definitely problematic	0.962175	Unclear	Some red and green in A, but they are seperated and have high contrast. Unclear why the model failed.
TestingImages/friendly/elife-41815-fig1-v2.jpg	Definitely okay	Definitely problematic	0.955526	Understandable	Images of birds. The rooster has a red head against a green background.
TestingImages/friendly/elife-06585-fig3-v1.jpg	Definitely okay	Definitely problematic	0.922222	Understandable	Figure C has a merge between red and green, however there is enough contrast. Understandable why the model missed that.
TestingImages/friendly/elife-10616-fig7-v2.jpg	Definitely okay	Definitely problematic	0.915621	Unclear	Images of cells, some with green, others with blue-red gradient. Unclear why the model failed.
TestingImages/friendly/elife-44341-fig4-v3.jpg	Definitely okay	Definitely problematic	0.883084	Understandable	In Figure A and B there are lines without sufficient contrast, but they are well labeled. Understandable why the model missed that.
TestingImages/friendly/elife-01596-fig5-v1.jpg	Definitely okay	Definitely problematic	0.871361	Unclear	No figure has red and green together, however D has a merge between red and purple. Unclear why the model failed.
TestingImages/friendly/elife-43625-fig2-v1.jpg	Definitely okay	Definitely problematic	0.864944	Understandable	Color gradient between red and green with a label. Understandable why the model failed.
TestingImages/friendly/elife-51972-fig3-v2.jpg	Definitely okay	Definitely problematic	0.792225	Understandable	Heat map from blue to green to red with a label. Understandable why the model failed.
TestingImages/friendly/elife-57090-fig6-v2.jpg	Definitely okay	Definitely problematic	0.769344	Unclear	Images of cells with green and orange labels. The labels clearly have enough contrast. Unclear why the model failed.
TestingImages/friendly/elife-48056-fig6-v2.jpg	Definitely okay	Definitely problematic	0.765885	Understandable	Images of cells with green, blue, and pink. There is enough contrast, but the pink does fade a little into the blue. Understandable why the model failed.
TestingImages/friendly/elife-42541-fig4-v2.jpg	Definitely okay	Definitely problematic	0.738727	Understandable	Heatmap in A plus green, orange and red in figure D. Understandable why the model failed.
TestingImages/friendly/elife-51271-fig4-v1.jpg	Definitely okay	Definitely problematic	0.727433	Unclear	Merged imaage of yellow and purple in A-D. Unclear why the model failed.
TestingImages/friendly/elife-08941-fig1-v2.jpg	Definitely okay	Definitely problematic	0.706593	Unclear	Cellular outlines over a dark background, one with green and one with red, but no merged images. Unclear why the model failed.
TestingImages/friendly/elife-52135-fig5-v3.jpg	Definitely okay	Definitely problematic	0.694916	Unclear	Heatmap with red and green, but it is labeled. Unclear why the model failed.
TestingImages/friendly/elife-62691-fig1-v3.jpg	Definitely okay	Definitely problematic	0.679495	Unclear	Red cells next to green cells, but there is sufficient distance. Unclear why the model failed.
TestingImages/friendly/elife-34861-fig6-v1.jpg	Definitely okay	Definitely problematic	0.667294	Agree	Red and green images of cells, plus a blue/green merge in Figure G. In retrospect, I agree with the model. In Figure G, the red fades behind the blue and can't be seen well.
TestingImages/friendly/elife-54253-fig4-v2.jpg	Definitely okay	Definitely problematic	0.658538	Unclear	Green gel bands in figure A with red labels, but unclear why the model failed.
TestingImages/friendly/elife-53807-fig1-v2.jpg	Definitely okay	Definitely problematic	0.65616	Agree	In Figure H, purple and blue fade into one. In retrospect, I agree with the model that these are too similar.
TestingImages/friendly/elife-52555-fig5-v3.jpg	Definitely okay	Definitely problematic	0.648253	Understandable	Protein with lots of colors (green, red, orange, etc). Understandable why the model failed.
TestingImages/friendly/elife-29968-fig4-v2.jpg	Definitely okay	Definitely problematic	0.62687	Unclear	Some red and pink in Figure B. Unclear why the model failed.
TestingImages/friendly/elife-66968-fig5-v2.jpg	Definitely okay	Definitely problematic	0.621024	Unclear	Multiple colors on the brain but there is sufficient contrast. Unclear why the model failed.
TestingImages/friendly/elife-01213-fig1-v1.jpg	Definitely okay	Definitely problematic	0.620097	Agree	Protein alpha helicies with too little contrast. In retrospect, I agree with the model and would argue that this image is "Probably Problematic" or "Definitely Problematic."
TestingImages/friendly/elife-51636-fig1-v3.jpg	Definitely okay	Definitely problematic	0.613034	Unclear	Multiple images of red and green cells, but there are none that overlap. Unclear why the model failed.
TestingImages/friendly/elife-58779-fig5-v3.jpg	Definitely okay	Definitely problematic	0.606969	Understandable	Red and green in multiple figures, plus a heat map with yellow and green in E and F. Understandable why the model failed.
TestingImages/friendly/elife-64767-fig13-v2.jpg	Definitely okay	Definitely problematic	0.60284	Understandable	The red fades in figures A, C, and E, but not enough to make it hard to see. Understandable why the model failed.
TestingImages/friendly/elife-34488-fig8-v1.jpg	Definitely okay	Definitely problematic	0.572551	Unclear	Figure B has cells with green and blue. Unclear why the model failed.
TestingImages/friendly/elife-29795-fig6-v1.jpg	Definitely okay	Definitely problematic	0.569927	Unclear	Images have green and orange. Unclear why the model failed.
TestingImages/friendly/elife-37527-fig1-v1.jpg	Definitely okay	Definitely problematic	0.560201	Unclear	Some figures have red and blue while others have green and blue merges However, red and green never overlap. Unclear why the model failed.
TestingImages/friendly/elife-44040-fig3-v3.jpg	Definitely okay	Definitely problematic	0.539985	Unclear	Green and purple merged images of cells, however the colors are not too similar. Unclear why the model failed.
